# Targeted high throughput mutagenesis of the human spliceosome reveals its *in vivo* operating principles

**DOI:** 10.1101/2022.11.13.516350

**Authors:** Irene Beusch, Beiduo Rao, Michael Studer, Tetiana Luhovska, Viktorija Šukytė, Susan Lei, Juan Oses-Prieto, Em SeGraves, Alma Burlingame, Stefanie Jonas, Hiten D. Madhani

## Abstract

The spliceosome is a staggeringly complex machine comprising, in humans, 5 snRNAs and >150 proteins. We scaled haploid CRISPR-Cas9 base editing to target the entire human spliceosome and interrogated the mutants using the U2 snRNP/SF3b inhibitor, pladienolide B. Hypersensitive substitutions define functional sites in the U1/U2-containing A-complex but also in components that act as late as the second chemical step after SF3b is dissociated. Viable resistance substitutions map not only to the pladienolide B binding site but also to the G-patch (ATPase activator) domain of SUGP1, which lacks orthologs in yeast. We used these mutants and biochemical approaches to identify the spliceosomal disassemblase DHX15/hPrp43 as the ATPase ligand for SUGP1. These and other data support a model in which SUGP1 promotes splicing fidelity by triggering early spliceosome disassembly in response to kinetic blocks. Our approach provides a template for the analysis of essential cellular machines in humans.
