## Supplementary material for "Targeted high throughput mutagenesis of the human spliceosome reveals its *in vivo* operating principles": Suppemental Table S2

### Sheet: PB_sensitive
ID	ID2	sgRNA	t0_readcount	wt_readcount	mutant	t0_mutant_percent	match_prediction	other_mutations	guessed_crucial_aa	residue_location	variant	variant_source	comment
B08	CDC40_47	AGGTCACAGTAAGGCTGTTA	12015	25767	H331Y	76	TRUE	H331D (5%)	H331	within WD2 repeat loop	NO	NA
B09	CDC40_139	ATCCAGAAAGCATATTTCTA	14048	21207	G113K	40	TRUE	G113E (27%), G113A (13%)	G113	(Interaction with RBM22)	G113R	ClinGen, Ensemble
B10	CDC40_65	TAGGTCACAGTAAGGCTGTT	13251	18639	H331Y	68	TRUE	H331D (12%), H331N (7%)	H331	within WD2 repeat loop	NO	NA
B11	CDC40_53	TTGGACCAGAAAATCCCTTT	14111	18607	P95L	27	TRUE	P95S (25%), P95A (11%), P95T (5%), P95I (5%)	P95	(interaction/contact to PPIL1 (C* complex))	NO	NA
B12	DDX46_78	ATCCATGATGTGTCTAAACA	6805	12143	M435I D436N	40	TRUE	D436N (30%), M435I D436Y (7%),	D436	within ATP-binding domain of helicase (after Q motif & before DEAD-box)	NO	NA
C01	DDX5_182	CTACAGATGTGGCCTCCAGA	6564	9777	T398I	39	TRUE	L395V T398I (11%), T398R (8%), L395V (5%)	T398	within structured C-terminal domain of helicase	NO	NA
C02	DHX15_228	TTGTGGTCAAGAACAGTAGA	6239	12859	D728H	61	FALSE	D728N (32%)	D728	within OB domain, loop of beta-hairpin	NO	NA	predicted edit at D728 but for C>T and not C>G
C03	DHX35_31	CAGATCCGGGTCACCTACAT	8311	20314	D604N	42	TRUE	D604H (33%), D604Y (14%)	D604	within OB domain	D604N	ClinGen, gnomAD
C04	DNAJC8_28	CAGGATCTATCTGAAGAACC	10856	22941	D65H	39	FALSE	D65N (34%), D65Y (10%), D65N E67K (8%)	D65	NA	NO	NO	predicted edit at D65 but for C>T and not C>G
C06	PUF60_315	GCAGCAGTGACAATGGGCTT	535	3086	5SS_G_-3	23	FALSE	∆5SS (20%)	NA	Missing or truncation from M110-S116	NA	NA	predicted edit at A102 (Positions: GC at 2 not edited and GC at 5 editied); instead affects exon 5 5'SS (mutation at position -2). This is an alternatively spliced exon! (At t08_DMSO intronic mutation and ∆5SS are more frequent than wt allele.)
C07	PUF60_139	TCCTCTCTCACCTTTGCAAT	14760	48248	L111F	29	TRUE	P110F L111F (13%), P110F L111F S112L (7%)	L111	just N-term of RRM1	L111F	ClinGen, Ensemble	over time to t08 accumulation of more mutants (drop of wt to 5% from 30%). Majority of mutants has L111F mutation with ratios of L111F and P110F L111F as well as P110F L111F S112L similar to t0.
C08	SF3A1_283	ATATTTCTGACCTCTGGAGG	14310	1474	R50K	40	TRUE	R50T (37%), R50I (8%)	R50	N-term of SURP1, at interface with XAB2 in Bact	NO	NA
C09	SF3A1_135	ATTCGGGCCCCCAGCTCCTC	22064	36130	R307Q	78	TRUE	R307* (6%)	R307	NA	R307Q, R307*	ClinGen, TOPMed, gnomAD	not sufficient read depth in t0, used t8 DMSO sample reads for analysis.
C10	SF3A1_121	GCCGTCCGCCGCCATCCCCA	4333	9346	S110F	68	TRUE	S110Y (8%), S110C (6%)	S110	linker between SURP1 and SURP2, at interface with XAB2 in Bact	NO	NA
C11	SF3A3_69	GTCTCTGGGCTCGCTCTTCT	4268	8006	R284K	67	TRUE	Q283H R284K (11%), Q283H (10%),	R284	NA	NO	NA
D01	SF3B3_511	GGCTTCCAGGGGAGATGAAA	13743	15435	E159K	76	TRUE	NA	E159	(interaction with SF3B1, PHF5A and SF3B5)	NO	NA
D02	USP39_213	TGTCCAGGTACGGGCAGTGG	9872	22855	D109N	90	TRUE	NA	D109	in UBP-type zinc finger	D109G	ClinGen
D03	CACTIN_117	TATCCCTGCACGATCTTGGG	5841	6200	G675K	68	TRUE	Q674H G675K (12%), G675K F678I (5%)	G675	(see P-complex structure)	NO	NA
D04	CDC40_133	ACCTGTCATAGGCTGCACTG	10228	15026	D353N	61	TRUE	D353H (22%)	D353	within WD2 repeat	NO	NA
D05	CDC40_10	TTCGGGTTCAGGGTCCGAAT	12545	34013	S14L	33	TRUE	S14L S16L (27%), S14* (13%), S14W S16L (6%), S14W (6%)	S14	NA	S14L, S16L	ClinGen, TOPMed
D07	HSPA8_107	ACCAGGCTGGTTGTCAGAAT	8679	10941	D433N	63	FALSE	D433H (13%)	D433	within substrate-binding domain	NO	NA	predicted edit at G437
D08	SF1_265	TTGTCCCTCATGGCTGAACT	7252	13769	S315F L316F	36	TRUE	S315F (22%), D310N (5%)	S315	within SURP interaction domain	NO	NA
D09	SF3B3_378	GTCACTCACTGAGGGATCCA	7120	16269	5SS_-3A_-5A	43	TRUE	5SS_-3U, 5SS_-5A	NA	NA	S571*	ClinGen, ExAC, gnomAD	Expected to affect 5SS usage of exon 14 (S571-S622; in frame if whole exon skipped; would remove one propeller).

### Sheet: PB_resistant
ID	ID2	sgRNA	t0_readcount	wt_readcount	mutant	t0_mutant_percent	match_prediction_t0	match_prediction_t15_PB	prediction	other_mutations	inferred_crucial_aa	variant	variant_source	comment
A01	PHF5A_47	ATCACCTGTAAGGAAGAGAA	14845	17621	D27N	18	FALSE	FALSE	SS_acceptor_mut	3SS_GGtoAA D27N (10%)	D27	NO	NA	guessed modification does hold true in drug treatment, 3SS_GGtoAA is lethal or very sick
A02	PHF5A_7	CACACTTGCCATCACCTGTA	18613	19526	K29N	54	FALSE	FALSE	C30Y	K29K (38%)	K29	NO	NA	this mutation confers drug tolerance; mutation can only arise through transversion
A03	PHF5A_6	CATATGCGCACCAGAGTGCA	6739	11027	D47N	12	FALSE	FALSE	non-editing_GC	NA	D47	NO	NA	predicted as non-editing_GC; under drug condition accumulation of 2xTL mutation
A04	PHF5A_21	GGTGCACTCCTTACAATAAT	6940	10524	E74D	40	FALSE	FALSE	C75Y	E74E (28%), E74N (8%), E74K (5%)	E74	NO	NA	this mutation confers drug tolerance; mutation can only arise through transversion
A05	PHF5A_26	TTGTAAGGAGTGCACCATCC	4466	7540	NA	NA	TRUE	NA	non-editing	NA	NA	NO	NA	if doing analysis only within expected editing window
A06	SF1_508	AGGGGCTCCTGGAGAAGCTG	4208	11895	G556E A557T	26	TRUE	NA	G556P	G556A A557T (10%), G556K (10%), G556A (10%), G556K A557T (5%)	G556	G556R	ClinGen, gnomAD
A07	SF1_204	TCATACCTGTGGACAGGTGG	3956	6139	3SS_mut	75	TRUE	NA	SS_acceptor_mut	NA	3SS_exon12	NO	NA
A08	SUGP1_238	ACTCTGAGTAGTCAGGCTCA	16700	24665	E554Q	55	FALSE	TRUE	E554K	E554K (35%)	E554	NO	NA	not mutations conferring tolerance, E554K mutation confers drug tolerance
A09	SUGP1_188	GAAGCCAGCGCCGTCCACTG	14405	24637	G603S	30	FALSE	TRUE	G603N	G603N (24%), G603D (5%)		NO	NA	not mutations conferring tolerance, G603N mutation confers drug tolerance
B04	PRPF6_488	GCTTCCCAGTGACTTCTTCC	3967	5073	G323K	35	TRUE	NA	G323K	G323E (29%), G323V (15%),	G323	NO	NA	does not enrich above 70% in confirmation assay against non-targeting sgRNA
B05	SF3B1_166	CACATTTGGTTATATTGCAA	21348	14605	NA	NA	FALSE	TRUE	T1080I	NA	NA	NO	NA	editing sgRNA with no visible mutation at t0
A05_2	PHF5A_26	TTGTAAGGAGTGCACCATCC	2295	5844	S67F	53	FALSE	FALSE	non-editing	S67C (29%)	S67	NO	NA	if doing analysis outside of expected editing window! -> sgRNA predicted nonediting; this mutation confers drug tolerance; at end 50:50 ish between S67F and S67C

### Sheet: comments
mutant	most prevalent mutant observed at t0
t0_mutant_percent	% observed for most prevalent mutant at t0
match_prediction	does the observed edit match the VEP prediction?
prediction	mutation prediction using VEP, see material & methods
variant	ClinGen matching variants
General procedure:
mutational outcome of editing is noted down for each sgRNA for events occuring at least in >5% of observed events
