## Supplementary material for "Targeted high throughput mutagenesis of the human spliceosome reveals its *in vivo* operating principles": Suppemental Table S3

### Sheet: primers_biochemistry
Construct	forward primer	reverse primer	method
hsSUGP1 αH4-αH7 WT	AAAAAACATATGGAGCTTTCAGACGCCCAGAAG	AAAAAATCTAGATTACCGGAAGCGGTAGGCCAG	PCR
hsSUGP1 αH4-αH7 E554K	AAATACAAGGAGTTCAAGCTGACTGTGG	TGAGTAGTCAGGCTCACGCATATGG	RTH
hsSUGP1 αH4-αH7 L570E	GAAATGAAGATGGGCTGGAAGGAGGGC	CATCTGGTAGCCGATGTTCTCCACAG	RTH
hsSUGP1 αH4-αH7 G603N	CGGCCGGCGGAGCTCTCCA	GTCAATGCCGAAGTTAGCGCCGTCC	RTH
hsSUGP1 αH6-αH7 WT	AAAAAACATATGAAGCACTTCATCGGAGACTTCCTG	AAAAAATCTAGATTACCGGAAGCGGTAGGCCAG	PCR
hsSUGP1 αH6-αH7 E554K	AAATACAAGGAGTTCAAGCTGACTGTGG	TGAGTAGTCAGGCTCACGCATATGG	RTH
hsSUGP1 αH6-αH7 L570E	GAAATGAAGATGGGCTGGAAGGAGGGC	CATCTGGTAGCCGATGTTCTCCACAG	RTH
hsSUGP1 αH6-αH7 G603N	CGGCCGGCGGAGCTCTCCA	GTCAATGCCGAAGTTAGCGCCGTCC	RTH
hsSUGP1 G-patch WT	AAAAAACATATGCGTGAGCCTGACTACTCAGAG	AAAAAATCTAGATTACTCCGCCGGCCGGTCAAT	PCR
hsSUGP1 G-patch E554K	AAATACAAGGAGTTCAAGCTGACTGTGG	TGAGTAGTCAGGCTCACGCATATGG	RTH
hsSUGP1 G-patch L570E	GAAATGAAGATGGGCTGGAAGGAGGGC	CATCTGGTAGCCGATGTTCTCCACAG	RTH
hsSUGP1 G-patch G603N	CGGCCGGCGGAGTAATCTAGAGC	GTCAATGCCGAAGTTAGCGCCGTCC	RTH

### Sheet: screen
Forward primer mix for sequencing sgRNA libraries
IB0096	AATGATACGGCGACCACCGAGATCTACACTCTTTCCCTACACGACGCTCTTCCGATCTcccttggagaaccaccttgTTG
IB0097	AATGATACGGCGACCACCGAGATCTACACTCTTTCCCTACACGACGCTCTTCCGATCTCcccttggagaaccaccttgTTG
IB0098	AATGATACGGCGACCACCGAGATCTACACTCTTTCCCTACACGACGCTCTTCCGATCTGCcccttggagaaccaccttgTTG
IB0099	AATGATACGGCGACCACCGAGATCTACACTCTTTCCCTACACGACGCTCTTCCGATCTAGCcccttggagaaccaccttgTTG
IB0100	AATGATACGGCGACCACCGAGATCTACACTCTTTCCCTACACGACGCTCTTCCGATCTCAACcccttggagaaccaccttgTTG
IB0101	AATGATACGGCGACCACCGAGATCTACACTCTTTCCCTACACGACGCTCTTCCGATCTTCGTGcccttggagaaccaccttgTTG
IB0102	AATGATACGGCGACCACCGAGATCTACACTCTTTCCCTACACGACGCTCTTCCGATCTTGCACCcccttggagaaccaccttgTTG
IB0103	AATGATACGGCGACCACCGAGATCTACACTCTTTCCCTACACGACGCTCTTCCGATCTACGCAACcccttggagaaccaccttgTTG
IB0104	AATGATACGGCGACCACCGAGATCTACACTCTTTCCCTACACGACGCTCTTCCGATCTGAAGACCCcccttggagaaccaccttgTTG
Reverse primer for sequencing sgRNA libraries (multiplexing)
IB0106	CAAGCAGAAGACGGCATACGAGATATCACGTTGTGACTGGAGTTCAGACGTG
IB0107	CAAGCAGAAGACGGCATACGAGATCAGATCTGGTGACTGGAGTTCAGACGTG
IB0108	CAAGCAGAAGACGGCATACGAGATGGTTGGACGTGACTGGAGTTCAGACGTG
IB0109	CAAGCAGAAGACGGCATACGAGATCGATGTTTGTGACTGGAGTTCAGACGTG
IB0110	CAAGCAGAAGACGGCATACGAGATACTTGATGGTGACTGGAGTTCAGACGTG
IB0111	CAAGCAGAAGACGGCATACGAGATGGCACAACGTGACTGGAGTTCAGACGTG
IB0112	CAAGCAGAAGACGGCATACGAGATACAGTGGTGTGACTGGAGTTCAGACGTG
IB0113	CAAGCAGAAGACGGCATACGAGATGTGCTACCGTGACTGGAGTTCAGACGTG
IB0114	CAAGCAGAAGACGGCATACGAGATTCAGATTCGTGACTGGAGTTCAGACGTG
IB0116	CAAGCAGAAGACGGCATACGAGATTACTAGTCGTGACTGGAGTTCAGACGTG
IB0117	CAAGCAGAAGACGGCATACGAGATTTCAGCTCGTGACTGGAGTTCAGACGTG
IB0118	CAAGCAGAAGACGGCATACGAGATGCTAATGTGTGACTGGAGTTCAGACGTG
IB0119	CAAGCAGAAGACGGCATACGAGATGATCAGCGGTGACTGGAGTTCAGACGTG
IB0120	CAAGCAGAAGACGGCATACGAGATACGCCAATGTGACTGGAGTTCAGACGTG
IB0121	CAAGCAGAAGACGGCATACGAGATCGGCTCAGGTGACTGGAGTTCAGACGTG

### Sheet: confirmation_experiment
			cloning of individual sgRNA			target specific primer parts
ID	sgRNA	spacer	primer_spacer_f	primer__spacer_r		primer_readout_f	primer_readout_r
A1	PHF5A_47	ATCACCTGTAAGGAAGAGAA	TTGGATCACCTGTAAGGAAGAGAA	AAACTTCTCTTCCTTACAGGTGAT		GACTGAAGAACTTGTGAGCATG	ccaggtcctccacagatcac
A2	PHF5A_7	CACACTTGCCATCACCTGTA	TTGGCACACTTGCCATCACCTGTA	AAACTACAGGTGATGGCAAGTGTG		ccaggtcctccacagatcac	CCAAGTTTTGTGATGCCAAG
A3	PHF5A_6	CATATGCGCACCAGAGTGCA	TTGGCATATGCGCACCAGAGTGCA	AAACTGCACTCTGGTGCGCATATG		CCCCTGGTAAGATCCATAG	AGTCACTGTCAAAAGGAGAC
A4	PHF5A_21	GGTGCACTCCTTACAATAAT	TTGGGGTGCACTCCTTACAATAAT	AAACATTATTGTAAGGAGTGCACC		AAAGCTGTACACTTACGTCC	TTGTGAGCATGACTCCATTC
A5	PHF5A_26	TTGTAAGGAGTGCACCATCC	TTGGTTGTAAGGAGTGCACCATCC	AAACGGATGGTGCACTCCTTACAA		AAAGCTGTACACTTACGTCC	TTGTGAGCATGACTCCATTC
A6	SF1_508	AGGGGCTCCTGGAGAAGCTG	TTGGAGGGGCTCCTGGAGAAGCTG	AAACCAGCTTCTCCAGGAGCCCCT		CACCATAGTGGGGTTGCCTT	ATGCCAAGCAAGGAGCAGG
A7	SF1_204	TCATACCTGTGGACAGGTGG	TTGGTCATACCTGTGGACAGGTGG	AAACCCACCTGTCCACAGGTATGA		GGCATCATGCCCATAGGTG	ATCAGTACCTGGGAAGTACG
A8	SUGP1_238	ACTCTGAGTAGTCAGGCTCA	TTGGACTCTGAGTAGTCAGGCTCA	AAACTGAGCCTGACTACTCAGAGT		CGATGTTCTCCACAGTCAG	TCTCAAGGAGTCTGATCTGG
A9	SUGP1_188	GAAGCCAGCGCCGTCCACTG	TTGGGAAGCCAGCGCCGTCCACTG	AAACCAGTGGACGGCGCTGGCTTC		CATACTCGTCGTCCTCCTTG	CCATTCAGGTTCAAGCTTCT
A10	CWC25_234	TTTTGAGAAGATGGAGGAGA	TTGGTTTTGAGAAGATGGAGGAGA	AAACTCTCCTCCATCTTCTCAAAA		AAGTCCTGTTTCAGAAGAGC	TGTAGGTTTGCAGAAGTCTG
A11	ISY1_91	TGTTATTGTGCCTTTGGAAC	TTGGTGTTATTGTGCCTTTGGAAC	AAACGTTCCAAAGGCACAATAACA		CAGAGACCTACGTTTCTTTTC	TTCGCTGGAGTGTGATTATG
A12	LUC7L3_140	TTGTTTATTTTCATGTTACC	TTGGTTGTTTATTTTCATGTTACC	AAACGGTAACATGAAAATAAACAA		TGTAATGGCTGAAGATTTGG	AGAAGACTGCTGGTTTTGAG
B1	MTREX_170	CAACACTACATTTTTCCAGC	TTGGCAACACTACATTTTTCCAGC	AAACGCTGGAAAAATGTAGTGTTG		GTTATTTACACAGATTATCGGCC	gcataagaaaaacacaagtctc
B2	PRCC_257	AGGCCGAAGGGCAAGGGGGG	TTGGAGGCCGAAGGGCAAGGGGGG	AAACCCCCCCTTGCCCTTCGGCCT		ACCGGAGACCCCAGGCTTCA	TCTTCTTTGGCTTGGGAAGC
B3	PRPF31_384	GAGGCAGCAGAAGAGGAGGA	TTGGGAGGCAGCAGAAGAGGAGGA	AAACTCCTCCTCTTCTGCTGCCTC		CTGGCAGATGAGCTCTTAG	GGGAGATTCTGTCTAGAGC
B4	PRPF6_488	GCTTCCCAGTGACTTCTTCC	TTGGGCTTCCCAGTGACTTCTTCC	AAACGGAAGAAGTCACTGGGAAGC		CCAGCCTGGATTGCATCAG	CTGCCCTATTGTCTGTAGTTTC
B5	SF3B1_166	CACATTTGGTTATATTGCAA	TTGGCACATTTGGTTATATTGCAA	AAACTTGCAATATAACCAAATGTG		AATGGAAGTAAATAACACTCACC	GGAGCTGAATATGTATCTGCA
B6	SNRPB_48	TGGGGATCCCCCCTGGAAGA	TTGGTGGGGATCCCCCCTGGAAGA	AAACTCTTCCAGGGGGGATCCCCA		GGCATGCCCATTGGAGTCC	ATCTATCTCAGAACTTGGTGG
B7	U2AF2_239	GAAGGCCTTGAGGGGCCCAA	TTGGGAAGGCCTTGAGGGGCCCAA	AAACTTGGGCCCCTCAAGGCCTTC		CTACTGCAGGTCAAAGAGC	gaaaaagccaacgccatgg
B8	CDC40_47	AGGTCACAGTAAGGCTGTTA	TTGGAGGTCACAGTAAGGCTGTTA	AAACTAACAGCCTTACTGTGACCT		CTCATTGCTGTTTCTGTTGAC	CAAAAGACTACTCACACCATTTC
B9	CDC40_139	ATCCAGAAAGCATATTTCTA	TTGGATCCAGAAAGCATATTTCTA	AAACTAGAAATATGCTTTCTGGAT		CTTTAGGACACAGCAAATGG	ACAGACTAACACACACAGATC
B10	CDC40_65	TAGGTCACAGTAAGGCTGTT	TTGGTAGGTCACAGTAAGGCTGTT	AAACAACAGCCTTACTGTGACCTA		CCTCATTGCTGTTTCTGTTG	TGCCACAAAAGACTACTCAC
B11	CDC40_53	TTGGACCAGAAAATCCCTTT	TTGGTTGGACCAGAAAATCCCTTT	AAACAAAGGGATTTTCTGGTCCAA		ATATTTCTAGGGGCAGCCAT	ccgtatcaggctaatgtgttc
B12	DDX46_78	ATCCATGATGTGTCTAAACA	TTGGATCCATGATGTGTCTAAACA	AAACTGTTTAGACACATCATGGAT		GGAAGTGGAAAGACCATTGC	CCCAAAGTGCCAAATTGATAAAG
C1	DDX5_182	CTACAGATGTGGCCTCCAGA	TTGGCTACAGATGTGGCCTCCAGA	AAACTCTGGAGGCCACATCTGTAG		CCATGAATGCGAGTTTGTAC	CGTGACTGGGTTCTAAATGG
C2	DHX15_228	TTGTGGTCAAGAACAGTAGA	TTGGTTGTGGTCAAGAACAGTAGA	AAACTCTACTGTTCTTGACCACAA		ACAAACTCATTATAAAGCACCC	TGAAAAGTAAAAGGGAGGCC
C3	DHX35_31	CAGATCCGGGTCACCTACAT	TTGGCAGATCCGGGTCACCTACAT	AAACATGTAGGTGACCCGGATCTG		TTTCACCCGCCTCTCTGTT	TATCTCTGCACAGCTTTCTG
C4	DNAJC8_28	CAGGATCTATCTGAAGAACC	TTGGCAGGATCTATCTGAAGAACC	AAACGGTTCTTCAGATAGATCCTG		GTACTGTACCTGCCGAAAC	GCAATTTCTAGAACTGTGTGC
C5	PRPF6_291	TGGGGGCTGGATATTTCCAG	TTGGTGGGGGCTGGATATTTCCAG	AAACCTGGAAATATCCAGCCCCCA		GCACATGAAATTCTGTCAGAG	TCCGGTCTGTAAATGTTTGG
C6	PUF60_315	GCAGCAGTGACAATGGGCTT	TTGGGCAGCAGTGACAATGGGCTT	AAACAAGCCCATTGTCACTGCTGC		CGATTGCAAAGGTGAGAGAG	cattcactgtgctccactgc
C7	PUF60_139	TCCTCTCTCACCTTTGCAAT	TTGGTCCTCTCTCACCTTTGCAAT	AAACATTGCAAAGGTGAGAGAGGA		CCGGAAGAAGTGAGCATTTC	TGTCTGCGTGAGGTGTTGAC
C8	SF3A1_283	ATATTTCTGACCTCTGGAGG	TTGGATATTTCTGACCTCTGGAGG	AAACCCTCCAGAGGTCAGAAATAT		CACAAAGCTGGCAGTCTTG	TTTTACAGTGGAGAACCTGC
C9	SF3A1_135	ATTCGGGCCCCCAGCTCCTC	TTGGATTCGGGCCCCCAGCTCCTC	AAACGAGGAGCTGGGGGCCCGAAT		CCAAACTTTTCATAGCGCTC	CTGGAGATAGCTGGAGAGAA
C10	SF3A1_121	GCCGTCCGCCGCCATCCCCA	TTGGGCCGTCCGCCGCCATCCCCA	AAACTGGGGATGGCGGCGGACGGC		AGCTGCTGCTGGGTGGTCT	CCTGAATTTGAAGCTAGGATC
C11	SF3A3_69	GTCTCTGGGCTCGCTCTTCT	TTGGGTCTCTGGGCTCGCTCTTCT	AAACAGAAGAGCGAGCCCAGAGAC		AGGTATCAAGTGACTCCAGG	GGCGGGTAAGGAATAGTTTT
C12	SF3B3_55	ACTCACTCACCGTAGGGTGT	TTGGACTCACTCACCGTAGGGTGT	AAACACACCCTACGGTGAGTGAGT		CGAGGGCATTGTGGCCATC	GGTTTCAATTGCAACACACA
D1	SF3B3_511	GGCTTCCAGGGGAGATGAAA	TTGGGGCTTCCAGGGGAGATGAAA	AAACTTTCATCTCCCCTGGAAGCC		TTTTGAACAGAGATGCTGCA	AACACTGAGGTGACTGAAAG
D2	USP39_213	TGTCCAGGTACGGGCAGTGG	TTGGTGTCCAGGTACGGGCAGTGG	AAACCCACTGCCCGTACCTGGACA		GAGTGGATTCTGAGGACCG	GCAAGAAGCACAACTCTCTA
D3	CACTIN_117	TATCCCTGCACGATCTTGGG	TTGGTATCCCTGCACGATCTTGGG	AAACCCCAAGATCGTGCAGGGATA		GAGGTCGGGGTAGAAGATG	GCAGTTCAGCGTGGAGATG
D4	CDC40_133	ACCTGTCATAGGCTGCACTG	TTGGACCTGTCATAGGCTGCACTG	AAACCAGTGCAGCCTATGACAGGT		TGCTTCAATACTGCAGGAAC	TGCTGACAGTGAATGGTATG
D5	CDC40_10	TTCGGGTTCAGGGTCCGAAT	TTGGTTCGGGTTCAGGGTCCGAAT	AAACATTCGGACCCTGAACCCGAA		GACTGCTCTCACTGTCCGA	tgttccattgcaatctgtca
D6	DHX16_16	GAAATCTCGCCGAGAGTACC	TTGGGAAATCTCGCCGAGAGTACC	AAACGGTACTCTCGGCGAGATTTC		CCTCAAGCTTCTCTCGCTC	GTATGTCATTGTTTTGGTTGTGC
D7	HSPA8_107	ACCAGGCTGGTTGTCAGAAT	TTGGACCAGGCTGGTTGTCAGAAT	AAACATTCTGACAACCAGCCTGGT		AGAGAAGTACAGAAACATACCTG	TGTCTGGAGACAAGTCTGAG
D8	SF1_265	TTGTCCCTCATGGCTGAACT	TTGGTTGTCCCTCATGGCTGAACT	AAACAGTTCAGCCATGAGGGACAA		CCCACAGATGCTGGGACAG	CCATATGTTGGTTCCTCAGG
D9	SF3B3_378	GTCACTCACTGAGGGATCCA	TTGGGTCACTCACTGAGGGATCCA	AAACTGGATCCCTCAGTGAGTGAC		GCTTGTGGACAACACTGTC	CTGAAACACACTGCAATGAC
D10	nontargeting_400	CGCCGGGACCGTTAGGGAAT	TTGGCGCCGGGACCGTTAGGGAAT	AAACATTCCCTAACGGTCCCGGCG
D11	nontargeting_628	GCGTTCCCCCACTGACGGGG	TTGGGCGTTCCCCCACTGACGGGG	AAACCCCCGTCAGTGGGGGAACGC
D12	nontargeting_773	GTTCTGCCACCGACTTGGCC	TTGGGTTCTGCCACCGACTTGGCC	AAACGGCCAAGTCGGTGGCAGAAC

### Sheet: RT-PCR
Name	Primer
ENOSF1_exon_rev	cttgaacttggccagcttgg
ENOSF1_exon_fwd	aaaggtgggtgctgatctcc
TMEM14C_exon1_fwd	agtcattcctgcggcttgc
TMEM14C_exon2_rev	actgagccagtgtcctgcat
RBM5_exon15_fwd	cggctgtagtgtcccagagt
RBM5_exon17_rev	ttgcgagttggggtcataat
ORC6_exon4_fwd	ctatgagtccagtcttccc
ORC6_exon6_rev	ccactatcttctttctcttccg
